# A molecular logic of sensory coding revealed by optical tagging of physiologically-defined neuronal types

**DOI:** 10.1101/692079

**Authors:** Donghoon Lee, Maiko Kume, Timothy E Holy

## Abstract

Neural circuit analysis relies on having molecular markers for specific cell types. However, for a cell type identified only by its circuit function, the process of identifying markers remains laborious. Here, we report physiological optical tagging sequencing (PhOTseq), a technique for tagging and expression-profiling cells based on their functional properties. We demonstrate that PhOTseq is capable of selecting rare cell types and enriching them by nearly one hundred-fold. We applied PhOTseq to the challenge of mapping receptor-ligand pairings among vomeronasal pheromone-sensing neurons in mice. Together with *in vivo* ectopic expression of vomeronasal chemoreceptors, PhOTseq identified the complete combinatorial receptor code for a specific set of ligands, and revealed that the primary sequence of a chemoreceptor was an unexpectedly strong predictor of functional similarity.
