## Extended Database S1 for "A molecular logic of sensory coding revealed by optical tagging of physiologically-defined neuronal types"

chr17	HAVANA	gene	21313963	21323000	.	+	.	gene_id "ENSMUSG00000058030.4"; gene_type "protein_coding"; gene_name "Vmn1r237"; level 2; havana_gene "OTTMUSG00000039896.1";
chr17	HAVANA	transcript	21313963	21323000	.	+	.	gene_id "ENSMUSG00000058030.4"; transcript_id "ENSMUST00000077301.4"; gene_type "protein_coding"; gene_name "Vmn1r237"; transcript_type "protein_coding"; transcript_name "RP23-146J6.5-001"; level 2; protein_id "ENSMUSP00000076531.3"; transcript_support_level "NA"; tag "basic"; tag "appris_principal_1"; tag "CCDS"; ccdsid "CCDS28438.1"; havana_gene "OTTMUSG00000039896.1"; havana_transcript "OTTMUS…
chr17	HAVANA	exon	21313963	21323000	.	+	.	gene_id "ENSMUSG00000058030.4"; transcript_id "ENSMUST00000077301.4"; gene_type "protein_coding"; gene_name "Vmn1r237"; transcript_type "protein_coding"; transcript_name "RP23-146J6.5-001"; exon_number 1; exon_id "ENSMUSE00000500426.4"; level 2; protein_id "ENSMUSP00000076531.3"; transcript_support_level "NA"; tag "basic"; tag "appris_principal_1"; tag "CCDS"; ccdsid "CCDS28438.1"; havana_gene "O…
chr17	HAVANA	CDS	21314017	21314883	.	+	0	gene_id "ENSMUSG00000058030.4"; transcript_id "ENSMUST00000077301.4"; gene_type "protein_coding"; gene_name "Vmn1r237"; transcript_type "protein_coding"; transcript_name "RP23-146J6.5-001"; exon_number 1; exon_id "ENSMUSE00000500426.4"; level 2; protein_id "ENSMUSP00000076531.3"; transcript_support_level "NA"; tag "basic"; tag "appris_principal_1"; tag "CCDS"; ccdsid "CCDS28438.1"; havana_gene "O…
chr17	HAVANA	start_codon	21314017	21314019	.	+	0	gene_id "ENSMUSG00000058030.4"; transcript_id "ENSMUST00000077301.4"; gene_type "protein_coding"; gene_name "Vmn1r237"; transcript_type "protein_coding"; transcript_name "RP23-146J6.5-001"; exon_number 1; exon_id "ENSMUSE00000500426.4"; level 2; protein_id "ENSMUSP00000076531.3"; transcript_support_level "NA"; tag "basic"; tag "appris_principal_1"; tag "CCDS"; ccdsid "CCDS28438.1"; havana_gene "O…
chr17	HAVANA	stop_codon	21314884	21314886	.	+	0	gene_id "ENSMUSG00000058030.4"; transcript_id "ENSMUST00000077301.4"; gene_type "protein_coding"; gene_name "Vmn1r237"; transcript_type "protein_coding"; transcript_name "RP23-146J6.5-001"; exon_number 1; exon_id "ENSMUSE00000500426.4"; level 2; protein_id "ENSMUSP00000076531.3"; transcript_support_level "NA"; tag "basic"; tag "appris_principal_1"; tag "CCDS"; ccdsid "CCDS28438.1"; havana_gene "O…
chr17	HAVANA	UTR	21313963	21314016	.	+	.	gene_id "ENSMUSG00000058030.4"; transcript_id "ENSMUST00000077301.4"; gene_type "protein_coding"; gene_name "Vmn1r237"; transcript_type "protein_coding"; transcript_name "RP23-146J6.5-001"; exon_number 1; exon_id "ENSMUSE00000500426.4"; level 2; protein_id "ENSMUSP00000076531.3"; transcript_support_level "NA"; tag "basic"; tag "appris_principal_1"; tag "CCDS"; ccdsid "CCDS28438.1"; havana_gene "O…
chr17	HAVANA	UTR	21314884	21323000	.	+	.	gene_id "ENSMUSG00000058030.4"; transcript_id "ENSMUST00000077301.4"; gene_type "protein_coding"; gene_name "Vmn1r237"; transcript_type "protein_coding"; transcript_name "RP23-146J6.5-001"; exon_number 1; exon_id "ENSMUSE00000500426.4"; level 2; protein_id "ENSMUSP00000076531.3"; transcript_support_level "NA"; tag "basic"; tag "appris_principal_1"; tag "CCDS"; ccdsid "CCDS28438.1"; havana_gene "O…
